# Cheaters shape the evolution of phenotypic heterogeneity in *Bacillus subtilis* biofilms

**DOI:** 10.1101/494716

**Authors:** Marivic Martin, Anna Dragoš, Simon B. Otto, Daniel Schäfer, Susanne Brix, Gergely Maróti, Ákos T. Kovács

**Affiliations:** Bacterial Interactions and Evolution Group, Department of Biotechnology and Biomedicine, Technical University of Denmark, Kongens Lyngby, 2800, Denmark; Terrestrial Biofilms Group, Friedrich Schiller University Jena, Jena, 07743, Germany; Disease Systems Immunology Group, Department of Biotechnology and Biomedicine, Technical University of Denmark, Kongens Lyngby, 2800, Denmark; Institute of Plant Biology, Biological Research Center of the Hungarian Academy of Sciences, Szeged, 6726, Hungary

**Keywords:** *Bacillus subtilis*, biofilm, phenotypic heterogeneity, experimental evolution, exopolysaccharide

## Abstract

Biofilms are closely packed cells held and shielded by extracellular matrix composed of structural proteins and exopolysaccharides (EPS). As matrix components are costly to produce and shared within the population, EPS-deficient cells can act as cheaters by gaining benefits from the cooperative nature of EPS producers. Remarkably, genetically programmed EPS producers can also exhibit phenotypic heterogeneity at single cell level. Previous studies have shown that spatial structure of biofilms limits the spread of cheaters, but the long-term influence of cheating on biofilm evolution is not well understood. Here, we examine the influence of EPS non-producers on evolution of matrix production within the populations of EPS producers in a model biofilm-forming bacterium, *Bacillus subtilis*. We discovered that general adaptation to biofilm lifestyle leads to an increase in phenotypical heterogeneity of *eps* expression. Apparently, prolonged exposure to EPS-deficient cheaters, may result in different adaptive strategy, where *eps* expression increases uniformly within the population. We propose a molecular mechanism behind such adaptive strategy and demonstrate how it can benefit the EPS-producers in the presence of cheaters. This study provides additional insights on how biofilms adapt and respond to stress caused by exploitation in long-term scenario.
