## Supplementary Dataset 1 for "Cheaters shape the evolution of phenotypic heterogeneity in *Bacillus subtilis* biofilms"

### Sheet: raw data
		Peps-gfp Gauss fit
		Mean Peps-gfp																	Mean Peps-gfp Tukey
		Nr of single isolate:	Pop1	Pop3	Pop4	Pop5	Pop6	Pop7	Pop8	C1	C2	C3	C4	WT	rsiX						Pop1	Pop3	Pop4	Pop5	Pop6	Pop7	Pop8	C1	C2	C3	C4
		1	14.557	19.322	15.9771	21.3582	21.1718	17.9677	18.8654	13.1622	17.1052	23.2392	18.2507	16.5505	25.1797					Pop1
		2	17.1356	21.833	21.6112	22.4467	20.6818	24.6898	19.6107	19.9529	15.6982	24.0781	19.6289	16.837	25.2793					Pop3	0.00302
		3	15.9489	21.1379	21.6772	22.5772	20.8691	24.464	20.1164	21.024	16.0733	17.0345	17.0559	16.6226	24.8691					Pop4	0.000822398
		4	15.7897	20.9869	21.3978	21.2787	21.7301	19.2543	20.8625	19.5859	18.5133	16.5108	20.594	16.8631	25.9489					Pop5	0.000861634
		5	16.3454	20.882	21.8209	21.6755	21.3445	25.2725	19.9028	19.2979	18.8138	22.3105	20.3363	17.054	25.181					Pop6	5.64376e-05
		6	12.5659	21.5371	21.6852	18.9699	21.8468	24.4279	14.9819	8.71855	20.2951	23.5581	21.2018	16.6906	25.4833					Pop7	2.73311e-07
		7	15.6264	15.8959	21.5104	19.2707	20.9958	17.1401	15.5253	20.7801	19.9001	22.987	21.379	16.8795	10.7114					Pop8						0.0141
		8	14.1507	21.8226	21.5209	15.3512	21.2262	24.0841	16.8883	19.7415	19.7462	24.5007	20.5529	16.9839	25.0453					C1						0.005
		9	15.2667	20.5942	21.3821	19.2571	21.0049	24.0009	18.5593	16.0033	16.4718	24.2413	18.5609	16.5577	26.9786					C2						0.00506
		10	13.7162	15.4938	15.0189	21.2741	20.5279	24.4505	17.3224	20.7528	16.4413	11.5553	21.2337	16.8051	26.4784					C3	9.2343e-05
																				C4	0.00375
		Average	15.1103	19.9506	20.3602	20.3459	21.1399	22.5752	18.2635	17.9019	17.9058	21.0015	19.8794	16.7844	24.1155		P values:
		St.dev	1.36333	2.35769	2.57597	2.18831	0.420989	3.13353	2.0051	4.06801	1.74294	4.40378	1.46936	0.173837	4.75789		0.05-0.01	*
		p values (Dunnett)	0.72958	0.0792	0.03265	0.03373	0.00462	7.02893e-05	0.84029	0.96862	0.96787	0.00668	0.09136		4.3185e-07		0.01-0.001	**	Adj. R Sq (Gauss fit) Tukey
					*	*	**	***				**			***		<0.001	***			Pop1	Pop3	Pop4	Pop5	Pop6	Pop7	Pop8	C1	C2	C3	C4
																				Pop1
																				Pop3	0.000528083
																				Pop4	0.000163605
																				Pop5
		Adj. R Sq (Gauss fit)																		Pop6	0.04225
		Nr of single isolate:	Pop1	Pop3	Pop4	Pop5	Pop6	Pop7	Pop8	C1	C2	C3	C4	WT	rsiX					Pop7	0.04585
		1	0.81221	0.91754	0.97767	0.9554	0.97027	0.97214	0.88222	0.96413	0.96145	0.91973	0.83052	0.99411	0.99334					Pop8
		2	0.86231	0.9913	0.98981	0.99237	0.92176	0.99628	0.91251	0.86246	0.97335	0.95153	0.97523	0.99048	0.99476					C1		0.00523	0.00182
		3	0.86949	0.97396	0.98347	0.9282	0.95513	0.99532	0.87997	0.91197	0.85537	0.96707	0.95031	0.98731	0.98234					C2		0.00908	0.00328
		4	0.93007	0.98469	0.94789	0.97734	0.93467	0.83879	0.95763	0.94294	0.8709	0.98103	0.65808	0.98829	0.98435					C3
		5	0.90232	0.97971	0.9866	0.93212	0.9213	0.90268	0.85384	0.81353	0.88057	0.92639	0.92174	0.98566	0.97655					C4		0.01586	0.00598
		6	0.90159	0.99016	0.99108	0.94313	0.93797	0.99221	0.94545	0.90854	0.86896	0.90945	0.90316	0.99154	0.89843
		7	0.87298	0.97419	0.99054	0.9595	0.92152	0.76541	0.95573	0.90868	0.73386	0.94893	0.93823	0.98945	0.81735
		8	0.79773	0.99008	0.99265	0.88458	0.94151	0.99374	0.84397	0.85521	0.90587	0.92744	0.8913	0.98598	0.98401
		9	0.9223	0.97073	0.97039	0.90709	0.97635	0.99328	0.92905	0.75705	0.87491	0.92552	0.87736	0.9908	0.99087			subj. to multiple peak fit
		10	0.782	0.97186	0.98384	0.9039	0.96122	0.98508	0.90562	0.87562	0.91328	0.88598	0.93313	0.98656	0.98589
		Average	0.8653	0.974422	0.981394	0.938363	0.94417	0.943493	0.906599	0.880013	0.883852	0.934307	0.887906	0.989018	0.960789		P values:
		St.dev	0.0522177	0.0215178	0.0136213	0.0339874	0.0205524	0.0814736	0.0409291	0.0616214	0.0659724	0.0281263	0.0904991	0.00274435	0.0577534		0.05-0.01	*
		p values (Dunnett)	7.61938e-06	0.99851	1	0.20311	0.32841	0.31162	0.00497	8.60901e-05	0.000158488	0.13959	0.000299796		0.83859		0.01-0.001	**
			***						**	***	***		***				<0.001	***
		Multiple peak fits
			Pop1
		Nr of single isolate:	eps-low	eps-high	low_%area	high_%area	Adj. R Sq				eps-low							eps-low
		1	9.36202	19.219	0.467176	0.532824	0.9897				Pop1	Pop8	C1	C2	C4			Pop1	Pop8	C1	C2	C4
		2	11.8673	20.7844	0.500759	0.499241	0.98781			Pop1							Pop1
		3	9.86654	19.3939	0.412968	0.587032	0.98773			Pop8							Pop8
		4	10.6703	19.0861	0.430603	0.569397	0.99625			C1	0.00142						C1
		5	11.2498	19.6145	0.457947	0.542053	0.99683			C2							C2
		6	8.63792	16.5626	0.459273	0.540727	0.99409			C4	0.04675						C4			0.02416
		7	10.282	19.3311	0.460619	0.539381	0.991
		8	8.37194	18.4567	0.4122	0.5878	0.98622
		9	11.0323	20.1388	0.52481	0.47519	0.99378
		10	8.92562	18.7371	0.492953	0.507047	0.98683				eps-high							eps-high
											Pop1	Pop8	C1	C2	C4			Pop1	Pop8	C1	C2	C4
		Average	10.0266	19.1324	0.461931	0.538069	0.991024			Pop1							Pop1
		St.dev	1.18889	1.12093	0.0370103	0.0370103	0.00396678			Pop8							Pop8
										C1							C1
										C2							C2
										C4							C4			0.02416
			Pop8
			eps-low	eps-high	low_%area	high_%area	Adj. R Sq
		1	13.806	20.0047	0.521431	0.478569	0.9949
		2	12.6143	20.3241	0.351873	0.648127	0.99702
		3	11.5341	20.5617	0.325542	0.674458	0.99419
		4	12.3101	21.1558	0.257531	0.742469	0.99138
		5	11.3648	20.4032	0.353936	0.646064	0.99617
		6	12.8167	20.8137	0.765335	0.234665	0.98971
		7	12.0141	19.4111	0.564778	0.435222	0.99533
		8	10.7132	18.9394	0.375394	0.624606	0.99808
		9	13.6214	19.9063	0.429263	0.570737	0.99752
		10	11.7732	19.0538	0.407156	0.592844	0.99603
		Average	12.2805	20.0009	0.435224	0.564776	0.995033
		St.dev	0.983165	0.73967	0.147102	0.147102	0.00267082
			C1
			eps-low	eps-high	low_%area	high_%area	Adj. R Sq
		1	6.4924	13.8608	0.132192	0.867808	0.99077
		2	14.8499	21.4574	0.487347	0.512653	0.9853
		3	15.052	21.6988	0.410804	0.589196	0.99176
		4	14.9527	20.6636	0.391655	0.608345	0.98089
		5	14.8256	22.333	0.553482	0.446518	0.98931
		6	9.15766	21.0135	0.861215	0.138785	0.99124
		7	15.9289	22.1332	0.447554	0.552446	0.97987
		8	15.0225	21.5799	0.518526	0.481474	0.98135
		9	11.5839	20.0847	0.590282	0.409718	0.96297
		10	15.3155	22.216	0.470478	0.529522	0.97194
		Average	14.0765	21.4645	0.525705	0.474295	0.981626
		St.dev	2.21213	0.756898	0.141139	0.141139	0.00944216
			C2
			eps-low	eps-high	low_%area	high_%area	Adj. R Sq
		1	10.7022	18.1922	0.243037	0.756963	0.99922
		2	10.4527	17.836	0.328592	0.671408	0.99853
		3	12.4661	19.1381	0.587358	0.412642	0.98028
		4	12.3783	19.1856	0.447096	0.552904	0.99369
		5	13.2711	19.5517	0.461838	0.538162	0.98715
		6	13.8157	20.9511	0.457163	0.542837	0.97523
		7	11.6477	20.4944	0.478801	0.521199	0.99382
		8	13.1626	20.162	0.407172	0.592828	0.98896
		9	11.9247	17.9809	0.482613	0.517387	0.99154
		10	12.34	17.6551	0.45821	0.54179	0.99078
		Average	12.6258	19.3899	0.472531	0.527469	0.987681
		St.dev	0.730674	1.15756	0.0518246	0.0518246	0.00665487
			C4
			eps-low	eps-high	low_%area	high_%area	Adj. R Sq
		1	11.4978	20.3702	0.376842	0.623158	0.98664
		2	15.703	20.3276	0.353299	0.646701	0.99892
		3	10.9817	18.261	0.268414	0.731586	0.99875
		4	11.2536	21.3325	0.404091	0.595909	0.99111
		5	13.5654	20.9129	0.343711	0.656289	0.99708
		6	11.9847	21.4782	0.31624	0.68376	0.99597
		7	13.4964	21.7329	0.297501	0.702499	0.99761
		8	12.0883	20.9607	0.316025	0.683975	0.99589
		9	10.9216	19.1771	0.306852	0.693148	0.99856
		10	11.675	21.4188	0.259282	0.740718	0.99732
		Average	12.0604	20.9229	0.324226	0.675774	0.995785
		St.dev	1.51003	1.11117	0.0457671	0.0457671	0.00393299
