## Supplementary Dataset 2 for "Cheaters shape the evolution of phenotypic heterogeneity in *Bacillus subtilis* biofilms"

### Sheet: Data Set1
COMMON SNPs
Reference position	Type	Coding region	AA change	Overlapping Annotation	Function	Evolved Strain
						Population	Transfer number	Evolution set-up
2414375	SNV	317T>C	Val106Ala	rsiX	control of SigX activity (cell envelope stress response)	3	5th, 10th	WT co-evolved with cheaters
2414377	SNV	315T>C	--
2414384	Insertion	308_309insC	Ser104fs
2413653	Deletion	1039delA	Ile347fs			7	30th
2414092	Deletion	600delA	Lys200fs			1	30th	WT evolved alone
980633	Deletion	161delC	Ala54fs	yhcE	ABC transporter (membrane protein)	7	30th	WT co-evolved with cheaters
981069	SNV	597G>A	Trp199*			1	5th	WT evolved alone
981069	SNV	597G>A	Trp199*			1	30th
1471547	SNV	1522C>T	Gln508*	kinA	initiation of sporulation	7	30th	WT co-evolved with cheaters
1471598	SNV	1573G>A	Gly525Arg			8	30th
1471564	SNV	1539A>T	Leu513Phe			4	25th	WT evolved alone
1471121	SNV	1096G>A	Gly366Ser			1	30th
1612774	SNV	254C>T	Ser85Phe	divIVA	septum placement	7	30th	WT co-evolved with cheaters
1612774	SNV	254C>T	Ser85Phe			1	30th	WT evolved alone
3407265	SNV	1092G>T	Leu364Phe	yvrG	regulation cell surface maintenance	8	30th	WT co-evolved with cheaters
3406906	SNV	1451G>T	Gly484Val			4	25th	WT evolved alone
1112663	SNV	1256T>C	Val419Ala	hemAT	movement towards oxygen	1	30th	WT evolved alone
Unique for WT co-evolved with cheaters
Reference position	Type	Coding region	AA change	Overlapping Annotation	Function	Evolved Strain
						Population	Transfer number	Evolution set-up
3922789	SNV	175T>G	Phe59Val	ywcC	control of SlrA expression	7	30th	WT co-evolved with cheaters
123314	SNV	1396C>G	Gln466Glu	rpoB	transcription
127020	SNV	1459C>A	Pro487Thr	rpoC	transcription
1980287	SNV	2262C>T	--	ppsC	production of the antibacterial compound plipastatin	2	5th
1995669	SNV	2289G>A	--	ppsA	production of the antibacterial compound plipastatin
1995672	SNV	2286A>G	--
1995696	SNV	2262A>C	--
3666267	SNV	639C>T	--	gtaB	biosynthesis of teichoic acid	8	30th
3666282	SNV	654A>G	--
3673211	SNV	283A>G	Ile95Val	yvzE	unknown
3673230	SNV	302A>G	Asp101Gly
Unique for WT evolved alone
Reference position	Type	Coding region	AA change	Overlapping Annotation	Function	Evolved Strain
						Population	Transfer number	Evolution set-up
1231276	Deletion	194delA	Ala68fs	pepF	protein degradation	1	5th	WT evolved alone
1424253	SNV	182A>T	Lys61Ile	mtnK	methionine salvage
1511746	SNV	439A>G	Lys147Glu	sipT	protein secretion
1709323	SNV	1610C>T	Thr537Met	flhA	export of flagellum components
2426968	SNV	102G>A	--	ypuF	unknown
3101174	SNV	294T>C	--	melA	melibiose utilization
300013	Insertion	490_491insA	Ile164fs	ycdA	swarming motility	4	25th
1012090	SNV	1169G>A	Trp390*	lytF	cell separation	1	30th
1863010	SNV	19A>G	Ile7Val	ymzE	unknown		30th
2350091	SNV	2376C>T	--	dinG	response to DNA damage
2636152	SNV	988G>A	Glu330Lys	holA	DNA replication	1	5th ; 30th
3039917	SNV	15G>A	--	acsA	utilization of acetate, fatty acids	1	30th
2417270	SNV	634G>A	Glu212Lys	resD	regulation of aerobic and anaerobic respiration

### Sheet: Data Set2
Common SNPs
Reference Position	Type	Reference	Allele	Overlapping annotations	Amino acid change	Gene name	Product name
96240	SNV	G	A	non-coding
96240	SNV	G	A	non-coding
96260	SNV	G	A	non-coding
165749	Deletion	C	-	non-coding
165751	Deletion	C	-	non-coding
165826	Insertion	-	C	non-coding
166038	Insertion	-	T	non-coding
166344	Deletion	G	-	non-coding
171331	SNV	T	G	non-coding
557866	Insertion	-	T	non-coding
608215	Insertion	-	A	non-coding
1317153	Insertion	-	GT	non-coding
1317154	Insertion	-	T	non-coding
2097081	Insertion	-	A	non-coding
2271424	SNV	T	C	CDS: uvrX, Gene: uvrX		uvrX	UV-damage repair protein
2271505	SNV	C	T	CDS: uvrX, Gene: uvrX		uvrX	UV-damage repair protein
2271523	SNV	A	C	CDS: uvrX, Gene: uvrX	CAB14068.2:p.Asp45Glu	uvrX	UV-damage repair protein
2480646	MNV	TA	AT	non-coding
2480654	Deletion	T	-	non-coding
2480667	Deletion	T	-	non-coding
2581727	Insertion	-	T	non-coding
3770059	Insertion	-	A	non-coding
3935823	Deletion	T	-	non-coding
4155391	Insertion	-	A	non-coding
Present in all WT population and absent in all Δeps populations
Reference Position	Type	Reference	Allele	Overlapping annotations	Amino acid change	Gene name	Product name
328570	SNV	A	C	CDS: amyE, Gene: amyE	CAB12098.2:p.Glu318Ala	amyE	alpha-amylase
3530081	SNV	A	T	non-coding
3679626	Insertion	-	T	CDS: tagE, Gene: tagE	CAB15590.1:p.Ser266fs	tagE	UDP-glucose:polyglycerol phosphate glucosyltransferase
3902306	SNV	C	A	CDS: sacA, Gene: sacA	CAB15830.2:p.Leu448Phe	sacA	phosphosucrase
3903814	SNV	T	A	CDS: sacP, Gene: sacP		sacP	sucrose-specific PTS permease, EIIBC component
3904116	MNV	GC	AA	CDS: sacP, Gene: sacP		sacP	sucrose-specific PTS permease, EIIBC component
3904123	SNV	G	A	CDS: sacP, Gene: sacP		sacP	sucrose-specific PTS permease, EIIBC component
Unique for WT populations without collapse
Reference Position	Type	Reference	Allele	Overlapping annotations	Amino acid change	Gene name	Product name	Pop5	Pop8
117039	SNV	T	G	CDS: sigH, Gene: sigH	CAB11874.1:p.Met147Arg	sigH	RNA polymerase sigma factor SigH		X
213822	SNV	G	A	non-coding				X
368696	SNV	G	A	CDS: yckB, Gene: yckB	CAB12132.1:p.Leu55Phe	yckB	unknown		X
424357	SNV	T	G	CDS: yclH, Gene: yclH	CAB12181.1:p.Ile178Leu	yclH	ABC transporter ATP-binding protein	X
1471598	SNV	G	A	CDS: kinA, Gene: kinA	CAB13272.1:p.Gly525Arg	kinA	two-component sensor kinase		X
1731633	SNV	G	A	Misc. RNA: surG, Gene: surG		surG		X
3407265	SNV	C	A	CDS: yvrG, Gene: yvrG	CAB15311.2:p.Leu364Phe	yvrG	two-component sensor histidine kinase		X
3408346	SNV	C	T	CDS: yvrG, Gene: yvrG	CAB15311.2:p.Arg4Lys	yvrG	two-component sensor histidine kinase	X
3646029	SNV	C	A	CDS: degS, Gene: degS	CAB15567.1:p.Gly170Cys	degS	two-component sensor histidine kinase	X
3666267	SNV	C	T	CDS: gtaB, Gene: gtaB		gtaB	UTP-glucose-1-phosphate uridylyltransferase		X
3666282	SNV	A	G	CDS: gtaB, Gene: gtaB		gtaB	UTP-glucose-1-phosphate uridylyltransferase		X
3667410	SNV	A	T	CDS: ggaB, Gene: ggaB	CAB15585.1:p.Tyr834*	ggaB	galactosamine-containing minor teichoic acid biosynthesis		X
3673211	SNV	A	G	CDS: yvzE, Gene: yvzE	yvzE:p.Ile95Val	yvzE	putative UTP-glucose-1-phosphate uridylyltransferase		X
3673230	SNV	A	G	CDS: yvzE, Gene: yvzE	yvzE:p.Asp101Gly	yvzE	putative UTP-glucose-1-phosphate uridylyltransferase		X
Unique for WT populations with early collapse
Reference Position	Type	Reference	Allele	Overlapping annotations	Amino acid change	Gene name	Product name	Pop2	Pop4	Pop6
147575	SNV	G	C	non-coding				X
1917461	Deletion	G	-	non-coding						X
1980287	SNV	G	A	CDS: ppsC, Gene: ppsC		ppsC	plipastatin synthetase	X
1995696	SNV	T	G	CDS: ppsA, Gene: ppsA		ppsA	plipastatin synthetase	X
2518342	SNV	T	C	CDS: spo0A, Gene: spo0A	CAB14353.1:p.His162Arg	spo0A	phosphorelay response regulator	X
2552727	SNV	G	A	CDS: sinR, Gene: sinR		sinR	transcriptional regulator (Xre family) of post-exponential-phase responses genes	X
2920854	SNV	A	T	CDS: yshE, Gene: yshE	CAB14817.1:p.Leu23His	yshE	unknown UPF0719 transmembrane protein			X
Unique for WT populations evolved alone
Reference Position	Type	Reference	Allele	Overlapping annotations	Amino acid change	Gene name	Product name	Pop1	Pop2	Pop3	Pop4
116567	SNV	A	G	non-coding					X
116946	SNV	A	G	CDS: sigH, Gene: sigH	CAB11874.1:p.Tyr116Cys	sigH	RNA polymerase sigma factor SigH			X
247055	SNV	C	T	CDS: ybfK, Gene: ybfK	CAB12020.1:p.Ser133Phe	ybfK	carboxylesterase NP				X
300013	Insertion	-	T	CDS: ycdA, Gene: ycdA	CAB12072.1:p.Ile164fs	ycdA	lipoprotein, required for swarming motility				X
965908	SNV	C	T	non-coding							X
981117	SNV	G	A	CDS: yhcE, Gene: yhcE	CAB12733.1:p.Trp215*	yhcE	ABC transporter (membrane protein)			X
981122	SNV	T	A	CDS: yhcE, Gene: yhcE	CAB12733.1:p.Leu217*	yhcE	ABC transporter (membrane protein)		X
984338	SNV	T	G	CDS: cspB, Gene: cspB	CAB12738.1:p.Glu43Ala	cspB	major cold-shock protein		X
1113473	SNV	T	C	CDS: hemAT, Gene: hemAT	CAB12878.1:p.Glu149Gly	hemAT	haem-based aerotactic transducer				X
1471564	SNV	A	T	CDS: kinA, Gene: kinA	CAB13272.1:p.Leu513Phe	kinA	two-component sensor kinase				X
1704100	SNV	G	A	CDS: cheY, Gene: cheY	CAB13506.1:p.Met89Ile	cheY	two-component response regulator		X
1917467	SNV	T	C	non-coding					X
2414092	Deletion	T	-	CDS: rsiX, Gene: rsiX	CAB14241.2:p.Lys200fs	rsiX	anti-SigX				X
2605441	SNV	C	T	CDS: ccpN, Gene: ccpN	CAB14454.1:p.Glu53Lys	ccpN	transcriptional regulator (CcpN family)	X
2780825	SNV	C	T	CDS: yrhF, Gene: yrhF	CAB14663.1:c.69G>A	yrhF	unknown			X
3210462	SNV	G	A	CDS: mcpB, Gene: mcpB	CAB15104.2:p.Gln658*	mcpB	methyl-accepting chemotaxis protein		X
3406906	SNV	C	A	CDS: yvrG, Gene: yvrG	CAB15311.2:p.Gly484Val	yvrG	two-component sensor histidine kinase				X
3407274	SNV	A	C	CDS: yvrG, Gene: yvrG	CAB15311.2:p.Ile361Met	yvrG	two-component sensor histidine kinase		X
3645818	SNV	A	T	CDS: degS, Gene: degS	CAB15567.1:p.Ile240Lys	degS	two-component sensor kinase for exoenzyme and competence regulation			X
